# Halo: a pretrained model for whole-cell segmentation from nuclei images in spatial transcriptomics

**DOI:** 10.64898/2026.04.02.716237

**Authors:** Xingyuan Zhang, Haotian Zhuang, Zhicheng Ji

## Abstract

Spatial transcriptomics enables measurement of gene expression while preserving spatial organization within tissues. Accurate reconstruction of single-cell transcriptomes requires precise whole-cell segmentation, yet many spatial transcriptomics experiments provide only nuclear staining images, making reliable inference of cell boundaries difficult. Here we introduce Halo, a pretrained segmentation model that reconstructs whole-cell boundaries by integrating nuclear morphology with the spatial distribution of RNA transcripts. Halo converts transcript coordinates into molecular density maps that are processed jointly with DAPI images using a Cellpose-SAM segmentation architecture. Unlike existing approaches that require dataset-specific training, Halo is pretrained on multimodal Xenium data from 12 tissue types and can be directly applied to new datasets without additional training. Across diverse tissues, Halo substantially outperforms the widely used nuclear expansion strategy, achieving higher agreement with ground-truth cell boundaries and more accurate RNA-to-cell assignment. Improved segmentation leads to more reliable cell type identification and more accurate estimation of cell morphological features. By providing a pretrained, generalizable model for whole-cell reconstruction, Halo enables scalable and reproducible cell segmentation for image-based spatial transcriptomics.
