## Supplementary Table 1 for "Halo: a pretrained model for whole-cell segmentation from nuclei images in spatial transcriptomics"

### Sheet: Sheet1
Dataset	links
breast cancer	FFPE Human Breast Cancer with 5K Human Pan Tissue and Pathways Panel plus 100 Custom Genes | 10x Genomics
cervical cancer	https://www.10xgenomics.com/datasets/xenium-prime-ffpe-human-cervical-cancer
lung adenocarcinoma	Post-Xenium Technical Note: Xenium v1 and Xenium Prime 5K for FFPE Human Lung Cancer | 10x Genomics
lymph node	Preview Data: FFPE Human Lymph Node with 5K Pan Tissue and Pathways Panel | 10x Genomics
mouse brain coronal	Fresh Frozen Mouse Brain Hemisphere with 5K Mouse Pan Tissue and Pathways Panel | 10x Genomics
mouse colon	Fresh Frozen Mouse Colon with Xenium Multimodal Cell Segmentation | 10x Genomics
ovarian cancer	FFPE Human Ovarian Cancer with 5K Human Pan Tissue and Pathways Panel plus 100 Custom Genes | 10x Genomics
mouse pup	Whole Mouse Pup (FFPE) with 5K Mouse Pan Tissue and Pathways Panel and Snap25a/Snap25b Add-on | 10x Genomics
glioblastoma	FFPE Human Brain Cancer Data with Human Immuno-Oncology Profiling Panel and Custom Add-on | 10x Genomics
pancreatic cancer	FFPE Human Pancreas with Xenium Multimodal Cell Segmentation | 10x Genomics
prostate cancer	Preview Data: FFPE Human Prostate Adenocarcinoma with 5K Human Pan Tissue and Pathways Panel | 10x Genomics
melanoma	Preview Data: FFPE Human Skin Primary Dermal Melanoma with 5K Human Pan Tissue and Pathways Panel | 10x Genomics
